# Draft Genome Sequence and intraspecific diversification of the wild crop relative *Brassica cretica* Lam. using demographic model selection

**DOI:** 10.1101/521138

**Authors:** Antonis Kioukis, Vassiliki A. Michalopoulou, Laura Briers, Stergios Pirintsos, David J. Studholme, Pavlos Pavlidis, Panagiotis F. Sarris

## Abstract

Crop wild relatives contain great levels of genetic diversity, representing an invaluable resource for crop improvement. Many of their traits have the potential to help crops become more resistant and resilient, and adapt to the new conditions that they will experience due to climate change. An impressive global effort occurs for the conservation of various wild crop relatives and facilitates their use in crop breeding for food security.

The genus *Brassica* is listed in Annex I of the International Treaty on Plant Genetic Resources for Food and Agriculture. *Brassica oleracea* (or wild cabbage) is a species native to coastal southern and western Europe that has become established as an important human food crop plant because of its large reserves stored over the winter in its leaves.

*Brassica cretica* Lam. is a wild relative crop in the brassica group and *B. cretica* subsp. *nivea* has been suggested as a separate subspecies. The species *B. cretica* has been proposed as a potential gene donor to a number of crops in the brassica group, including broccoli, Brussels sprout, cabbage, cauliflower, kale, swede, turnip and oilseed rape.

Here, we present the draft *de novo* genome assemblies of four *B. cretica* individuals, including two *B. cretica* subsp. *nivea* and two *B. cretica*.

*De novo* assembly of Illumina MiSeq genomic shotgun sequencing data yielded 243,461 contigs totalling 412.5 Mb in length, corresponding to 122 % of the estimated genome size of *B. cretica* (339 Mb). According to synteny mapping and phylogenetic analysis of conserved genes, *B. cretica* genome based on our sequence data reveals approximately 30.360 proteins.

Furthermore, our demographic analysis based on whole genome data, suggests that distinct populations of *B. cretica* are not isolated. Our findings suggest that the classification of the *B. cretica* in distinct subspecies is not supported from the genome sequence data we analyzed.
