## Supplementary Table S4: xls file containing Information for all genomes obtained from the GenBank for "Draft Genome Sequence and intraspecific diversification of the wild crop relative *Brassica cretica* Lam. using demographic model selection"

#Organism/Name	Strain	BioSample	BioProject	Group	SubGroup	Size (Mb)	GC%	Assembly	WGS	Scaffolds	Level	GenBank FTP
Brassica cretica	PFS-1207/04	SAMN09112366	PRJNA470925	Plants	Land Plants	412.521	36	GCA_003260655.1	QGKV01	243461	Contig	ftp://ftp.ncbi.nlm.nih.gov/genomes/all/GCA/003/260/655/GCA_003260655.1_B_cretica_A_v2
Brassica cretica	PFS-001/15	SAMN09112367	PRJNA470925	Plants	Land Plants	208.354	35.7	GCA_003260635.1	QGKW01	100644	Contig	ftp://ftp.ncbi.nlm.nih.gov/genomes/all/GCA/003/260/635/GCA_003260635.1_B_cretica_B_v1
Brassica cretica	PFS-109/04	SAMN09112368	PRJNA470925	Plants	Land Plants	434.935	36.1	GCA_003260675.1	QGKX01	338759	Contig	ftp://ftp.ncbi.nlm.nih.gov/genomes/all/GCA/003/260/675/GCA_003260675.1_B_cretica_C_v1
Brassica cretica	PFS-102/07	SAMN09112369	PRJNA470925	Plants	Land Plants	400.212	35.9	GCA_003260695.1	QGKY01	396633	Contig	ftp://ftp.ncbi.nlm.nih.gov/genomes/all/GCA/003/260/695/GCA_003260695.1_B_cretica_D_v1
